# A central helical hairpin in SPD-5 enables centrosome strength and assembly

**DOI:** 10.1101/2023.05.16.540868

**Authors:** Manolo U. Rios, Bryan D. Ryder, Nicole Familiari, Łukasz A. Joachimiak, Jeffrey B. Woodruff

## Abstract

Centrosomes organize microtubules for mitotic spindle assembly and positioning. Forces mediated by these microtubules create tensile stresses on pericentriolar material (PCM), the outermost layer of centrosomes. How PCM resists these stresses is unclear at the molecular level. Here, we use cross-linking mass spectrometry (XL-MS) to map interactions underlying multimerization of SPD-5, an essential PCM scaffold component in *C. elegans*. We identified an interaction hotspot in an alpha helical hairpin motif in SPD-5 (a.a. 541-677). XL-MS data, *ab initio* structural predictions, and mass photometry suggest that this region dimerizes to form a tetrameric coiled-coil. Mutating a helical section (a.a. 610-640) or a single residue (R592) inhibited PCM assembly in embryos. This phenotype was rescued by eliminating microtubule pulling forces, revealing that PCM assembly and material strength are interrelated. We propose that interactions mediated by the helical hairpin strongly bond SPD-5 molecules to each other, thus enabling PCM to assemble fully and withstand stresses generated by microtubules.
