## Supplemental Data Set 1 for "A central helical hairpin in SPD-5 enables centrosome strength and assembly"

### Sheet: X-links-SPD5(FL)
	AbsPos1	AbsPos2	occurrence	sample ID		AbsPos1	AbsPos2	occurrence	sample ID
SPD-5 + PLK-1 (CA)	2	495	2	CA	SPD-5 + PLK-1(KD)	2	621	2	KD			Connections strictly within hairpin (a.a. 541-677)
n= 6 replicates	3	495	1	CA	n= 6 replicates	2	758	1	KD			AbsPos1	AbsPos2	occurrence	sample ID
	3	621	1	CA		3	621	2	KD			601	616	6	KD
	32	99	1	CA		3	758	2	KD			601	618	5	KD
	32	75	2	CA		32	75	3	KD			601	619	1	KD
	34	75	2	CA		34	75	5	KD			601	621	4	KD
	35	131	1	CA		35	56	4	KD			602	616	6	KD
	35	237	1	CA		35	67	2	KD			602	618	2	KD
	35	238	1	CA		35	68	2	KD			602	621	1	KD
	35	67	1	CA		35	82	5	KD			605	616	4	KD
	35	140	2	CA		35	129	2	KD			605	618	1	KD
	35	56	2	CA		35	131	1	KD			605	621	2	KD
	35	82	4	CA		35	140	3	KD			615	621	3	KD
	35	235	5	CA		35	143	1	KD			618	639	1	KD
	75	324	1	CA		35	144	3	KD			618	642	1	KD
	75	853	1	CA		35	152	1	KD			621	639	1	KD
	75	294	1	CA		35	168	3	KD			621	642	2	KD
	75	737	1	CA		35	173	1	KD
	75	957	1	CA		35	212	2	KD
	75	703	1	CA		35	296	2	KD
	75	220	1	CA		35	886	1	KD			AbsPos1	AbsPos2	occurrence	sample ID
	75	293	1	CA		56	70	3	KD			601	618	2	CA
	75	154	1	CA		56	75	1	KD			601	616	4	CA
	75	700	1	CA		68	75	4	KD			602	616	2	CA
	75	120	2	CA		70	1187	1	KD			615	621	4	CA
	75	296	2	CA		75	82	6	KD
	75	218	2	CA		75	110	4	KD
	75	131	3	CA		75	116	2	KD
	75	237	3	CA		75	120	1	KD
	75	212	4	CA		75	129	5	KD
	75	82	4	CA		75	130	4	KD
	75	245	4	CA		75	131	6	KD
	75	116	4	CA		75	140	6	KD
	75	143	4	CA		75	143	6	KD
	75	235	4	CA		75	152	5	KD
	75	247	4	CA		75	154	1	KD
	75	140	4	CA		75	166	3	KD
	75	152	4	CA		75	168	4	KD
	82	207	1	CA		75	173	3	KD
	82	102	2	CA		75	187	4	KD
	82	121	2	CA		75	188	2	KD
	82	760	3	CA		75	210	3	KD
	82	99	6	CA		75	212	6	KD
	82	94	6	CA		75	218	6	KD
	94	152	1	CA		75	220	5	KD
	94	140	2	CA		75	237	5	KD
	94	1109	2	CA		75	245	5	KD
	94	120	2	CA		75	247	4	KD
	94	212	3	CA		75	293	6	KD
	94	154	5	CA		75	294	4	KD
	95	308	1	CA		75	296	5	KD
	99	886	1	CA		75	324	4	KD
	99	835	1	CA		75	326	3	KD
	99	1180	1	CA		75	350	1	KD
	99	116	1	CA		75	429	2	KD
	99	129	1	CA		75	432	3	KD
	99	107	2	CA		75	486	2	KD
	99	103	2	CA		75	665	2	KD
	99	143	3	CA		75	703	4	KD
	99	120	3	CA		75	708	5	KD
	102	116	1	CA		75	711	1	KD
	102	140	2	CA		75	715	6	KD
	102	120	4	CA		75	737	5	KD
	102	143	4	CA		75	747	1	KD
	116	506	1	CA		75	748	5	KD
	116	308	2	CA		75	750	3	KD
	121	130	1	CA		75	793	5	KD
	121	143	1	CA		75	799	5	KD
	121	140	2	CA		75	801	2	KD
	126	337	1	CA		75	803	1	KD
	126	350	4	CA		75	814	1	KD
	129	151	4	CA		75	853	6	KD
	130	151	1	CA		75	859	1	KD
	131	192	1	CA		75	907	4	KD
	140	319	1	CA		75	911	2	KD
	140	308	1	CA		75	935	1	KD
	140	498	2	CA		75	957	4	KD
	140	151	6	CA		75	998	1	KD
	143	151	3	CA		75	1103	3	KD
	144	157	1	CA		82	99	4	KD
	144	498	1	CA		82	102	6	KD
	144	151	2	CA		82	112	2	KD
	151	161	1	CA		82	121	6	KD
	151	301	1	CA		82	157	6	KD
	151	162	1	CA		82	191	6	KD
	151	245	1	CA		82	303	1	KD
	151	154	1	CA		82	495	1	KD
	151	235	3	CA		82	506	1	KD
	157	235	2	CA		82	807	2	KD
	162	207	1	CA		82	1009	4	KD
	162	932	1	CA		92	99	1	KD
	166	207	1	CA		94	116	2	KD
	187	207	2	CA		94	120	3	KD
	188	207	1	CA		94	129	4	KD
	192	220	1	CA		94	130	2	KD
	192	210	2	CA		94	131	1	KD
	196	207	1	CA		94	152	2	KD
	207	898	1	CA		94	154	4	KD
	207	801	1	CA		94	166	1	KD
	207	237	1	CA		94	168	2	KD
	207	220	2	CA		94	212	6	KD
	207	218	4	CA		94	247	2	KD
	207	235	4	CA		94	324	1	KD
	212	308	1	CA		94	326	1	KD
	218	938	1	CA		94	921	1	KD
	226	303	1	CA		95	102	1	KD
	235	308	3	CA		95	151	1	KD
	237	1193	1	CA		95	191	1	KD
	237	332	1	CA		95	963	1	KD
	237	308	2	CA		99	103	6	KD
	245	308	1	CA		99	106	1	KD
	245	495	1	CA		99	107	2	KD
	247	308	1	CA		99	116	1	KD
	247	495	1	CA		99	120	2	KD
	247	304	2	CA		99	131	1	KD
	247	303	6	CA		99	140	1	KD
	247	760	6	CA		99	143	3	KD
	293	308	1	CA		99	168	2	KD
	293	303	1	CA		99	194	1	KD
	293	506	2	CA		99	212	4	KD
	294	303	1	CA		99	245	1	KD
	294	844	1	CA		99	247	1	KD
	296	506	1	CA		99	324	1	KD
	296	304	1	CA		99	602	1	KD
	296	303	2	CA		99	611	1	KD
	301	308	1	CA		99	737	1	KD
	303	307	1	CA		102	116	5	KD
	303	305	1	CA		102	120	6	KD
	303	611	1	CA		102	129	2	KD
	303	324	3	CA		102	168	1	KD
	303	326	3	CA		102	173	1	KD
	304	748	1	CA		102	237	1	KD
	305	931	1	CA		103	621	1	KD
	308	717	1	CA		110	1160	1	KD
	349	1183	1	CA		112	143	1	KD
	495	814	1	CA		112	144	2	KD
	495	715	1	CA		112	237	1	KD
	498	737	2	CA		116	308	1	KD
	498	708	2	CA		120	121	4	KD
	506	799	1	CA		120	319	3	KD
	506	803	1	CA		120	495	1	KD
	506	615	1	CA		121	129	5	KD
	506	737	2	CA		121	130	5	KD
	506	715	3	CA		121	140	3	KD
	601	618	2	CA		121	143	3	KD
	601	616	4	CA		121	144	1	KD
	602	616	2	CA		123	126	1	KD
	615	621	4	CA		123	319	1	KD
	616	708	1	CA		126	143	1	KD
	665	1160	1	CA		126	173	1	KD
	703	845	1	CA		126	337	4	KD
	708	883	1	CA		126	350	2	KD
	708	963	1	CA		129	151	6	KD
	708	807	4	CA		129	157	2	KD
	708	844	6	CA		129	308	1	KD
	715	807	1	CA		129	495	3	KD
	715	758	1	CA		129	506	1	KD
	715	844	4	CA		129	883	1	KD
	715	760	6	CA		129	1160	2	KD
	717	760	2	CA		130	151	3	KD
	737	845	1	CA		130	157	1	KD
	737	807	1	CA		130	495	2	KD
	737	760	1	CA		130	506	1	KD
	737	758	2	CA		130	883	1	KD
	737	1009	3	CA		131	495	2	KD
	737	844	4	CA		131	506	2	KD
	747	760	5	CA		131	618	1	KD
	748	845	1	CA		131	844	1	KD
	748	760	3	CA		131	1160	2	KD
	750	760	6	CA		140	151	6	KD
	753	1009	1	CA		140	157	6	KD
	753	760	4	CA		140	308	1	KD
	758	761	1	CA		140	495	6	KD
	760	761	1	CA		140	498	4	KD
	760	801	1	CA		140	506	2	KD
	760	799	2	CA		140	508	1	KD
	760	814	3	CA		140	515	4	KD
	760	803	3	CA		140	931	1	KD
	760	774	4	CA		140	1160	6	KD
	760	772	5	CA		143	151	6	KD
	760	809	6	CA		143	157	5	KD
	761	844	3	CA		143	192	1	KD
	762	844	1	CA		143	506	1	KD
	774	844	1	CA		143	1178	2	KD
	790	807	1	CA		144	151	2	KD
	793	1163	1	CA		144	157	2	KD
	793	807	4	CA		144	207	1	KD
	799	883	1	CA		144	308	1	KD
	799	932	3	CA		144	498	3	KD
	799	844	4	CA		151	166	1	KD
	799	807	4	CA		151	168	2	KD
	801	830	1	CA		151	301	3	KD
	801	931	1	CA		151	326	1	KD
	801	888	1	CA		152	191	6	KD
	801	845	2	CA		152	192	4	KD
	801	883	2	CA		154	165	2	KD
	801	1178	2	CA		154	191	2	KD
	801	932	3	CA		157	166	4	KD
	801	807	4	CA		157	168	4	KD
	803	956	1	CA		157	188	2	KD
	803	888	3	CA		157	212	5	KD
	807	853	1	CA		157	224	1	KD
	807	809	1	CA		157	226	3	KD
	807	884	1	CA		157	235	4	KD
	807	814	2	CA		157	324	2	KD
	807	957	4	CA		157	762	1	KD
	809	830	1	CA		157	1032	1	KD
	809	888	1	CA		161	165	1	KD
	809	844	3	CA		161	506	1	KD
	813	830	1	CA		161	938	1	KD
	813	844	1	CA		162	191	4	KD
	814	845	1	CA		165	194	3	KD
	814	888	1	CA		165	212	3	KD
	814	883	1	CA		165	235	1	KD
	814	830	1	CA		165	1187	1	KD
	814	844	5	CA		166	192	1	KD
	825	831	1	CA		166	498	1	KD
	826	831	1	CA		168	191	6	KD
	828	1178	1	CA		168	192	3	KD
	828	831	1	CA		168	207	4	KD
	830	1092	1	CA		168	495	2	KD
	831	898	1	CA		173	191	3	KD
	835	1156	1	CA		173	192	1	KD
	835	844	4	CA		173	207	1	KD
	844	1092	1	CA		173	495	4	KD
	844	853	2	CA		187	191	1	KD
	844	898	2	CA		187	192	1	KD
	844	907	3	CA		187	207	5	KD
	844	848	6	CA		188	191	3	KD
	844	847	6	CA		188	207	3	KD
	845	957	2	CA		191	194	1	KD
	845	848	2	CA		191	196	3	KD
	845	853	2	CA		191	210	1	KD
	845	847	4	CA		191	212	5	KD
	847	862	1	CA		191	220	2	KD
	853	883	1	CA		191	224	1	KD
	859	967	1	CA		191	226	1	KD
	862	960	1	CA		191	235	1	KD
	883	933	1	CA		191	237	1	KD
	883	901	1	CA		191	245	3	KD
	883	957	1	CA		191	247	1	KD
	883	898	4	CA		191	1008	1	KD
	883	907	4	CA		192	212	1	KD
	884	896	1	CA		192	224	1	KD
	886	964	1	CA		192	226	2	KD
	886	896	3	CA		192	235	2	KD
	888	909	1	CA		194	207	2	KD
	888	1008	1	CA		196	207	3	KD
	888	911	1	CA		204	207	2	KD
	888	901	3	CA		204	932	1	KD
	888	907	3	CA		207	218	2	KD
	888	898	4	CA		207	226	5	KD
	888	957	4	CA		207	717	1	KD
	890	931	2	CA		207	994	1	KD
	890	932	2	CA		207	998	2	KD
	896	957	1	CA		207	1180	1	KD
	898	931	1	CA		212	221	4	KD
	898	932	1	CA		212	298	1	KD
	901	932	2	CA		212	303	3	KD
	907	967	1	CA		212	308	3	KD
	907	932	3	CA		212	495	6	KD
	909	932	1	CA		212	498	2	KD
	909	967	1	CA		212	506	4	KD
	917	932	2	CA		212	1009	1	KD
	921	932	3	CA		214	224	1	KD
	926	1011	1	CA		218	506	1	KD
	926	1008	1	CA		220	1160	1	KD
	931	960	3	CA		221	235	1	KD
	931	933	5	CA		224	303	1	KD
	932	957	2	CA		224	498	1	KD
	933	956	1	CA		224	506	1	KD
	935	963	1	CA		224	515	1	KD
	935	1178	1	CA		226	303	3	KD
	938	957	1	CA		226	308	2	KD
	944	1009	1	CA		226	506	1	KD
	956	957	4	CA		227	1119	2	KD
	957	1160	1	CA		235	304	1	KD
	957	963	1	CA		235	308	2	KD
	960	1017	1	CA		235	332	1	KD
	960	963	1	CA		235	495	3	KD
	963	994	1	CA		235	498	5	KD
	1009	1023	4	CA		235	1163	1	KD
	1012	1023	3	CA		237	308	1	KD
	1023	1052	1	CA		237	332	1	KD
	1052	1068	2	CA		237	495	4	KD
	1103	1193	3	CA		237	498	1	KD
	1160	1172	1	CA		238	308	1	KD
	1163	1187	1	CA		238	495	1	KD
	1178	1187	5	CA		245	303	4	KD
						245	308	1	KD
						245	495	6	KD
						245	498	3	KD
						245	760	1	KD
						245	931	1	KD
						247	303	5	KD
						247	308	3	KD
						247	498	3	KD
						247	760	5	KD
						287	434	1	KD
						293	303	4	KD
						293	304	1	KD
						293	308	3	KD
						293	495	1	KD
						293	844	1	KD
						294	303	1	KD
						294	304	1	KD
						294	495	2	KD
						294	844	1	KD
						294	1012	1	KD
						296	303	6	KD
						296	304	2	KD
						296	308	3	KD
						296	357	3	KD
						296	498	2	KD
						298	307	1	KD
						303	305	3	KD
						303	307	5	KD
						303	324	3	KD
						303	326	5	KD
						303	431	1	KD
						303	611	1	KD
						303	825	1	KD
						303	1187	1	KD
						304	324	2	KD
						307	322	1	KD
						307	883	1	KD
						308	324	3	KD
						308	326	1	KD
						308	349	2	KD
						308	350	1	KD
						315	322	2	KD
						319	324	2	KD
						319	326	1	KD
						319	813	1	KD
						324	332	4	KD
						324	357	3	KD
						324	495	3	KD
						324	498	3	KD
						324	506	1	KD
						324	964	1	KD
						326	332	1	KD
						326	357	3	KD
						332	424	1	KD
						337	357	2	KD
						349	357	1	KD
						349	495	2	KD
						350	357	4	KD
						350	495	1	KD
						368	931	1	KD
						371	506	1	KD
						424	495	2	KD
						424	498	1	KD
						428	495	3	KD
						428	506	1	KD
						431	495	3	KD
						431	506	1	KD
						431	515	1	KD
						432	506	2	KD
						439	1160	1	KD
						456	495	3	KD
						486	498	4	KD
						486	506	2	KD
						495	601	2	KD
						495	602	1	KD
						495	605	2	KD
						495	665	1	KD
						495	703	1	KD
						495	715	5	KD
						495	737	2	KD
						495	747	2	KD
						495	748	3	KD
						495	750	3	KD
						495	753	1	KD
						495	774	1	KD
						495	809	1	KD
						495	813	1	KD
						495	814	3	KD
						498	520	1	KD
						498	601	4	KD
						498	665	3	KD
						498	708	2	KD
						498	737	4	KD
						498	753	3	KD
						498	803	1	KD
						506	520	1	KD
						506	601	1	KD
						506	665	1	KD
						506	715	4	KD
						506	737	3	KD
						506	747	1	KD
						506	772	2	KD
						506	814	2	KD
						506	898	1	KD
						506	942	1	KD
						506	998	1	KD
						515	799	1	KD
						520	1119	1	KD
						591	963	2	KD
						601	616	6	KD
						601	618	5	KD
						601	619	1	KD
						601	621	4	KD
						601	760	1	KD
						601	807	1	KD
						601	844	1	KD
						601	883	1	KD
						602	616	6	KD
						602	618	2	KD
						602	621	1	KD
						602	760	3	KD
						605	616	4	KD
						605	618	1	KD
						605	621	2	KD
						605	807	1	KD
						605	1163	1	KD
						615	621	3	KD
						616	708	2	KD
						616	737	1	KD
						616	835	1	KD
						618	639	1	KD
						618	642	1	KD
						621	639	1	KD
						621	642	2	KD
						621	933	1	KD
						621	1180	1	KD
						665	760	1	KD
						665	831	1	KD
						700	964	1	KD
						704	715	3	KD
						708	807	5	KD
						708	883	1	KD
						713	737	1	KD
						715	758	3	KD
						715	760	2	KD
						715	807	6	KD
						715	844	1	KD
						715	931	1	KD
						715	963	1	KD
						717	1009	1	KD
						717	1157	1	KD
						737	758	5	KD
						737	760	6	KD
						737	807	6	KD
						737	926	1	KD
						747	760	4	KD
						747	845	1	KD
						748	760	3	KD
						748	845	1	KD
						750	760	5	KD
						750	830	1	KD
						753	1009	1	KD
						758	772	4	KD
						758	803	1	KD
						758	1187	1	KD
						760	761	2	KD
						760	772	6	KD
						760	774	6	KD
						760	790	1	KD
						760	793	1	KD
						760	801	4	KD
						760	803	2	KD
						760	826	2	KD
						761	767	1	KD
						761	844	2	KD
						762	767	1	KD
						762	844	4	KD
						772	807	4	KD
						772	844	2	KD
						774	807	4	KD
						774	823	1	KD
						774	830	1	KD
						774	844	2	KD
						790	807	2	KD
						790	844	3	KD
						793	807	1	KD
						799	807	3	KD
						799	844	1	KD
						799	883	1	KD
						801	807	3	KD
						801	883	4	KD
						803	883	2	KD
						807	809	2	KD
						807	814	1	KD
						807	847	1	KD
						807	853	1	KD
						807	861	1	KD
						807	869	1	KD
						807	957	1	KD
						809	831	1	KD
						809	844	3	KD
						809	845	4	KD
						809	932	1	KD
						813	831	1	KD
						813	844	3	KD
						813	845	1	KD
						813	862	1	KD
						814	831	5	KD
						814	844	6	KD
						814	845	3	KD
						814	883	2	KD
						814	932	1	KD
						814	938	1	KD
						814	1009	1	KD
						825	830	2	KD
						825	831	2	KD
						825	844	1	KD
						825	926	1	KD
						825	1178	1	KD
						826	831	1	KD
						826	844	1	KD
						826	964	1	KD
						826	1178	1	KD
						828	830	1	KD
						828	831	4	KD
						828	1178	1	KD
						830	853	2	KD
						830	1180	1	KD
						831	853	2	KD
						835	844	6	KD
						835	845	1	KD
						842	862	1	KD
						844	847	3	KD
						844	848	3	KD
						844	853	4	KD
						844	873	2	KD
						844	907	1	KD
						844	909	1	KD
						844	1103	1	KD
						845	847	5	KD
						845	853	6	KD
						845	859	1	KD
						845	860	1	KD
						845	1092	1	KD
						847	862	1	KD
						853	883	3	KD
						853	888	2	KD
						853	1001	2	KD
						853	1178	1	KD
						859	883	1	KD
						861	863	2	KD
						861	883	2	KD
						861	1163	1	KD
						861	1193	1	KD
						862	886	1	KD
						873	888	2	KD
						874	883	2	KD
						883	895	1	KD
						883	898	6	KD
						883	901	4	KD
						883	907	6	KD
						883	909	1	KD
						883	942	1	KD
						883	944	3	KD
						883	957	4	KD
						883	960	1	KD
						883	1172	1	KD
						886	896	4	KD
						886	956	1	KD
						888	898	3	KD
						888	901	2	KD
						888	907	5	KD
						888	911	2	KD
						888	944	3	KD
						888	952	3	KD
						890	1001	3	KD
						890	1052	1	KD
						896	907	3	KD
						896	944	1	KD
						896	957	3	KD
						896	960	2	KD
						898	938	1	KD
						898	956	3	KD
						898	1009	1	KD
						901	956	1	KD
						901	967	1	KD
						907	926	3	KD
						907	932	6	KD
						907	938	1	KD
						907	956	4	KD
						907	963	4	KD
						907	969	1	KD
						907	1009	1	KD
						907	1017	3	KD
						909	931	1	KD
						909	932	4	KD
						909	963	2	KD
						911	932	4	KD
						917	926	4	KD
						917	932	6	KD
						921	932	6	KD
						926	935	1	KD
						929	1001	2	KD
						931	933	3	KD
						931	935	1	KD
						931	942	3	KD
						931	944	4	KD
						931	952	2	KD
						931	957	3	KD
						931	960	3	KD
						931	1011	1	KD
						932	933	1	KD
						932	935	1	KD
						932	941	2	KD
						932	942	1	KD
						932	944	4	KD
						932	952	4	KD
						932	957	6	KD
						932	960	1	KD
						932	994	3	KD
						932	1023	4	KD
						932	1172	1	KD
						933	1009	1	KD
						935	1178	1	KD
						941	963	2	KD
						941	1009	1	KD
						942	963	1	KD
						942	1156	1	KD
						944	956	2	KD
						944	963	2	KD
						944	1009	3	KD
						944	1157	1	KD
						952	956	4	KD
						952	963	1	KD
						952	1009	2	KD
						956	1023	5	KD
						957	963	1	KD
						957	1001	2	KD
						957	1017	3	KD
						957	1114	4	KD
						957	1160	1	KD
						957	1163	3	KD
						960	963	1	KD
						960	1017	3	KD
						960	1160	1	KD
						963	994	1	KD
						963	1021	1	KD
						963	1023	2	KD
						998	1009	1	KD
						1001	1023	3	KD
						1005	1017	1	KD
						1008	1017	1	KD
						1009	1016	1	KD
						1009	1023	6	KD
						1012	1023	4	KD
						1023	1052	4	KD
						1023	1114	3	KD
						1023	1119	1	KD
						1023	1163	4	KD
						1023	1183	2	KD
						1052	1068	5	KD
						1052	1095	2	KD
						1052	1103	4	KD
						1068	1163	3	KD
						1079	1103	1	KD
						1082	1095	5	KD
						1082	1103	5	KD
						1095	1114	1	KD
						1095	1178	5	KD
						1103	1114	4	KD
						1103	1119	1	KD
						1103	1157	2	KD
						1103	1160	1	KD
						1103	1163	3	KD
						1103	1178	4	KD
						1103	1183	1	KD
						1103	1193	5	KD
						1114	1180	3	KD
						1114	1187	3	KD
						1156	1187	1	KD
						1163	1172	2	KD
						1163	1187	1	KD
						1172	1178	2	KD
						1172	1183	4	KD
						1175	1178	1	KD
						1175	1183	1	KD
						1178	1187	4	KD
						1178	1194	5	KD

### Sheet: X-links-SPD5(541-677)
	start	end		Monomer Unphosphorylated
SPD-5 (F1)	541	677		Protein1	Protein2	AbsPos1	AbsPos2	Condition	SampleID
n= 2 replicates				P91349	P91349	621	615	FDR0.05	UnP
				P91349	P91349	601	621	FDR0.05	UnP
				P91349	P91349	594	642	FDR0.05	UnP
				P91349	P91349	594	615	FDR0.05	UnP
				P91349	P91349	631	601	FDR0.05	UnP
				P91349	P91349	621	615	FDR0.05	UnP
				P91349	P91349	631	602	FDR0.05	UnP
				P91349	P91349	621	602	FDR0.05	UnP
				P91349	P91349	631	601	FDR0.05	UnP
				Monomer Phosphorylated
				P91349	P91349	621	601	FDR0.05	Phos
				P91349	P91349	631	601	FDR0.05	Phos
				P91349	P91349	621	602	FDR0.05	Phos
				P91349	P91349	594	642	FDR0.05	Phos
				P91349	P91349	631	601	FDR0.05	Phos
				P91349	P91349	594	642	FDR0.05	Phos
				P91349	P91349	621	601	FDR0.05	Phos
				P91349	P91349	621	615	FDR0.05	Phos
				Dimer Unphosphorylated
				Protein1	Protein2	AbsPos1	AbsPos2	Condition	SampleID
				P91349	P91349	601	621	FDR0.05	UnP
				P91349	P91349	621	615	FDR0.05	UnP
				P91349	P91349	594	642	FDR0.05	UnP
				P91349	P91349	594	601	FDR0.05	UnP
				P91349	P91349	621	601	FDR0.05	UnP
				P91349	P91349	594	642	FDR0.05	UnP
				P91349	P91349	621	615	FDR0.05	UnP
				P91349	P91349	631	602	FDR0.05	UnP
				Dimer Phosphorylated
				P91349	P91349	621	601	FDR0.05	Phos
				P91349	P91349	594	625	FDR0.05	Phos
				P91349	P91349	594	642	FDR0.05	Phos
				P91349	P91349	594	630	FDR0.05	Phos
				P91349	P91349	602	616	FDR0.05	Phos
				P91349	P91349	601	621	FDR0.05	Phos
				P91349	P91349	631	601	FDR0.05	Phos
				P91349	P91349	594	625	FDR0.05	Phos
				P91349	P91349	594	642	FDR0.05	Phos
